# Chemical ecology of an apex predator life cycle

**DOI:** 10.1101/2021.02.13.430781

**Authors:** Nicholas C. Mucci, Katarina A. Jones, Mengyi Cao, Michael R. Wyatt, Shane Foye, Sarah Kauffman, Michela Taufer, Yoshito Chikaraishi, Shawn Steffan, Shawn Campagna, Heidi Goodrich-Blair

## Abstract

Microbial symbiotic interactions, mediated by small molecule signaling, drive physiological processes of higher order systems. Metabolic analytic technologies advancements provide new avenues to examine how chemical ecology, or conversion of existing biomass to new forms, changes over a symbiotic lifecycle. We examine such processes using the tripartite relationship between nematode host *Steinernema carpocapsae*, its obligate mutualist bacterium, *Xenorhabdus nematophila*, and the insects they infect together. We integrate trophic, metabolomics, and gene regulation analyses to understand insect biomass conversion to nematode or bacterium biomass. Trophic analysis established bacteria as the primary insect consumers, with nematodes at trophic position 4.37, indicating consumption of bacteria and likely other nematodes. Significant, discrete metabolic phases were distinguishable from each other, indicating the insect chemical environment changes reproducibly during bioconversion. Tricarboxylic acid cycle components and amino acids were significantly affected throughout infection. These findings contribute to an ongoing understanding of how symbiont associations shape chemical environments.

**Teaser:** Entomopathogenic nematodes act as an apex predator in some ecosystems through altering chemical environments of their prey.
