## Supplementary material for "Chemical ecology of an apex predator life cycle": VIP metabolites derived from the PLS-DA plots

### Sheet: plsda_vip no nematode
	Comp. 1	Comp. 2	Comp. 3
7-Methylguanosine	2.5003	2.0379	1.9845
Deoxyinosine	2.4376	1.8723	1.7309
Deoxyuridine	2.2538	1.7531	1.6391
Phenyllactic acid	2.1253	1.7413	1.5997
Ascorbate	2.0227	1.6568	1.6992
Uridine	1.9951	1.5883	1.459
Kynurenic acid	1.984	1.583	1.4563
Guanine	1.8982	1.4567	1.3752
2-Oxo-4-methylthiobutanoate	1.8651	1.6927	1.5656
Histidinol	1.7986	1.4467	1.3372
Citrulline	1.7514	1.3509	1.242
2_3-Dihydroxybenzoate	1.7488	1.3571	1.2757
2-Isopropylmalate	1.7434	1.5126	1.3896
Glucosamine phosphate.1	1.7344	1.3963	1.2827
deoxycytidine	1.7267	1.6939	1.5634
Xanthosine	1.7123	1.9327	1.7917
Thymine	1.6699	1.2992	1.2007
Orotate	1.6584	1.2981	1.2083
N-Acetylputrescine	1.6111	1.3181	1.2108
Homocysteic acid	1.6103	1.5608	1.4419
Hydroxyphenylacetate	1.5792	1.2242	1.1679
Anthranilate	1.5497	1.2633	1.1758
3_4-Dihydroxyphenylacetate DOPAC	1.519	1.2931	1.1878
Xylitol	1.4513	1.551	1.4449
D-Erythrose 4-phosphate	1.445	1.2099	1.2236
4-Pyridoxate	1.4124	1.0914	1.0121
Gluconolactone	1.4024	1.1201	1.0329
Kynurenine	1.3793	2.2469	2.0898
Uracil	1.3637	1.1801	1.1651
hydroxylysine	1.3163	1.0254	0.97445
Agmatine	1.3114	1.0332	1.0237
Glucosamine	1.2977	1.0045	0.97012
Serotonin	1.2962	1.4984	1.3776
Acetyllysine	1.2908	1.0428	0.9854
Phosphoenolpyruvate	1.275	0.99448	0.92354
N-Acetylglutamate.1	1.2731	1.3671	1.2906
Ophthalmate	1.2711	1.0068	0.92885
Dipicolinate	1.2183	1.532	1.4088
dTMP.1	1.1952	1.2336	1.1544
Allantoin	1.1871	0.97233	0.94515
Nicotinate	1.1847	1.479	1.3606
3-Hydroxyisovalerate	1.1833	0.936	0.96298
N-Acetylglutamate	1.173	0.96494	0.93219
Xanthosine 5--phosphate.1	1.163	0.92215	1.1012
Methionine sulfoxide	1.1606	0.89075	1.1373
Salicylate	1.138	1.1732	1.0778
tricarballylic acid	1.1359	0.88626	0.82999
Dihydroorotate	1.1318	0.89805	0.82984
N-Acetylglucosamine	1.1312	0.96104	0.89468
Hydroxyisocaproic acid	1.1301	0.86825	0.95748
N-Acetyl-beta-alanine	1.1173	0.88298	0.90204
Aspartate	1.0982	0.87208	0.87285
2-hydroxyglutaric acid	1.0771	1.4323	1.3382
Dopamine	1.0614	1.1385	1.1729
2-Hydroxy-2-methylsuccinate	1.0597	1.417	1.3258
S-Methyl-5--thioadenosine	1.058	1.1695	1.0998
Acetylphosphate	1.0571	1.0727	0.98602
Indole-3-carboxylate	1.0276	1.0529	1.0437
N-Acetylornithine	1.0254	0.82362	0.86128
Phenylpyruvate	0.97354	1.2515	1.2157
2-Dehydro-D-gluconate	0.97133	0.78431	0.7793
Hydroxybenzoate	0.96341	1.3195	1.2631
methyl glutaric acid	0.96302	1.2979	1.1974
D-Gluconate	0.95912	0.77788	0.76096
xylose	0.95647	1.0476	0.96232
NADH	0.95485	1.309	1.2403
3-Phosphoglycerate	0.94797	0.73038	0.70277
methyl succinic acid	0.94763	0.74372	0.84336
homocitrulline	0.93965	0.72182	0.81715
sn-Glycerol 3-phosphate	0.9231	1.1541	1.1079
Hydroxyphenylpyruvate	0.89735	0.80023	0.75592
Shikimate	0.89053	0.72826	0.67783
Glucose phosphate	0.88709	0.97019	0.93822
Ornithine	0.88678	0.74835	0.79964
pimelic acid	0.88479	0.68617	0.64689
Hypoxanthine	0.88235	0.67723	0.8835
N-Carbamoyl-L-aspartate	0.86577	0.91177	0.92206
3-Methylthiopropionate	0.85126	1.015	0.96459
4-Aminobenzoate	0.82663	0.63547	0.61294
2-Oxoisovalerate	0.8245	0.7407	0.79456
3-Methylphenylacetic acid	0.82007	0.79266	0.72811
Xanthine	0.80396	0.7225	1.1085
6-Phospho-D-gluconate	0.8027	0.83109	0.77228
Hydroxyproline	0.77572	0.74798	0.82963
S-Adenosyl-L-homocysteine	0.75526	0.92509	0.86217
Adenosine	0.75322	0.58205	0.54133
Homovanillic acid HVA	0.74845	0.59198	0.77817
N-Acetylglutamine	0.74323	0.76857	0.82519
Succinate/Methylmalonate	0.7421	1.3499	1.2606
Guanosine	0.73665	1.0802	0.99343
Glucosamine phosphate	0.73295	1.2453	1.1614
Vanillin	0.69396	1.1783	1.2184
FAD	0.675	0.55675	0.53201
Xanthurenic acid	0.66921	1.6037	1.5316
Taurine	0.65426	0.54329	0.54491
dUMP	0.65071	0.76881	0.96976
Histidine	0.64744	0.66004	0.84107
2-Aminoadipate	0.63822	0.53855	0.64098
Inosine	0.60218	1.2662	1.1953
1-Methylhistidine	0.59625	0.46386	0.4263
Glutathione	0.57183	0.44664	0.63708
Cysteate	0.56789	0.98808	0.93327
dTDP	0.55073	0.77623	0.77734
Fumarate	0.53988	0.62845	0.82715
Proline	0.53851	0.4269	0.93055
NAD	0.52756	0.8408	0.84026
Glycerone phosphate	0.52745	0.81985	0.90406
Cystine	0.50968	0.70764	0.78355
Glutamine	0.50668	0.72995	0.76752
CDP-ethanolamine	0.50566	1.0199	0.94852
AMP/dGMP	0.49626	0.54541	0.56568
Tyrosine	0.48591	0.68695	0.85456
dCMP	0.47637	0.7261	0.70775
Xanthosine 5--phosphate	0.47216	1.0134	1.0373
NADP	0.46426	0.85583	0.81175
Homoserine/Threonine	0.46156	0.45358	0.79887
Biotin	0.44826	0.37093	0.83512
AICAR	0.44339	0.79757	0.91166
aminoisobutyric acid	0.42963	0.46004	0.4226
ADP	0.41457	0.39677	0.56448
Malate	0.41234	0.58696	0.75798
Fructose 1_6-bisphosphate	0.40569	0.7559	1.0126
Riboflavin	0.40054	0.38694	0.45966
3-Phosphoserine	0.39849	0.69854	0.64654
ADP-glucose	0.3979	0.33216	0.53266
alpha-Ketoglutarate	0.39541	0.72057	0.73454
FMN	0.38913	0.83749	0.80225
Trehalose/Sucrose	0.37599	0.38435	0.35311
UDP-N-acetylglucosamine	0.36068	0.32573	0.56834
Methionine	0.31994	0.57378	0.80854
Histamine	0.30518	1.0238	1.413
IMP	0.3051	1.3935	1.3529
Asparagine	0.29864	0.43993	0.72452
Trehalose 6-phosphate	0.29332	0.43045	0.43513
Sulfolactate	0.28038	1.2101	1.1874
Pantothenate	0.27623	0.2153	0.59945
Citrate/isocitrate	0.27509	0.90946	0.85075
UMP	0.27043	0.23514	0.33223
Aconitate	0.26671	0.40408	0.49194
CMP	0.26198	0.29665	0.36794
UDP-glucose	0.25661	0.40839	0.48623
myo-Inositol	0.24444	0.25461	0.59445
GDP	0.24155	0.26919	0.56858
CDP	0.23806	0.23767	0.31053
Allantoate	0.23126	0.2696	0.41706
N-Acetylglucosamine 1/6-phosphate	0.2129	0.67322	1.0684
Sedoheptulose 1/7-phosphate	0.19669	1.3741	1.2743
dTMP	0.19328	0.73829	0.75618
dAMP	0.18536	0.14337	0.24811
phosphorylethanolamine	0.18002	1.145	1.0602
Sedoheptoluse bisphosphate	0.17526	0.38195	0.66367
Uric acid	0.16419	0.51638	0.65507
Carnitine	0.1549	0.50714	0.6057
D-Glucarate	0.15119	0.12829	0.57632
Leucine/Isoleucine	0.12616	0.6071	0.76681
GMP	0.12615	0.39974	0.4693
Tryptophan	0.12502	0.67022	0.82884
Indole	0.10291	0.7283	0.85583
Phenylalanine	0.085582	0.20699	0.86421
Cysteine	0.080269	0.18018	0.41327
Valine/betaine	0.063928	0.22298	0.70894
Citraconate	0.055088	0.31081	0.47465
Pyroglutamic acid	0.05343	0.23543	0.60193
Arginine	0.041091	1.0536	0.96797
UDP	0.039998	0.1511	0.33992
Dephospho-CoA	0.026245	0.30914	0.53393
UDP-glucuronate	0.021362	0.9175	1.0763
Serine	0.011329	0.1525	0.22453
Glutathione disulfide	0.00021907	0.32686	0.52456

### Sheet: plsda_vip with nematode
	Comp. 1	Comp. 2	Comp. 3
D-Erythrose 4-phosphate	2.3645	1.9599	1.5498
Ascorbate	2.3443	1.9734	1.6389
Guanine	2.1062	1.7412	1.4938
7-Methylguanosine	1.8094	1.4983	1.6717
Methionine sulfoxide	1.8001	1.5164	1.2022
Trehalose 6-phosphate	1.7777	1.7124	1.4139
Biotin	1.7708	1.8755	1.4873
CMP	1.7165	1.5757	1.4396
Anthranilate	1.6907	1.4518	1.3428
Deoxyinosine	1.6863	1.5144	1.4439
Phenyllactic acid	1.6353	1.3505	1.4045
Allantoate	1.5966	1.4585	1.3305
sn-Glycerol 3-phosphate	1.575	1.3615	1.1854
dUMP	1.5647	1.4774	1.2334
Glycerone phosphate	1.5543	1.2854	1.1423
Thymine	1.5536	1.3031	1.1726
Dopamine	1.5296	1.3305	1.0619
AICAR	1.5177	1.2571	1.3748
Kynurenic acid	1.4425	1.3984	1.2409
Glucose phosphate	1.4414	1.2435	1.1251
2_3-Dihydroxybenzoate	1.4136	1.1909	1.0913
Histidinol	1.4104	1.165	1.2888
N-Acetylglucosamine 1/6-phosphate	1.3895	1.1645	1.0955
D-Glucarate	1.3869	1.4139	1.1413
Hydroxyphenylacetate	1.3469	1.1816	1.0293
alpha-Ketoglutarate	1.3456	1.112	1.2001
Xylitol	1.3302	1.264	1.2698
2-Isopropylmalate	1.3173	1.4276	1.1557
Gluconolactone	1.311	1.1018	1.1474
3-Methylphenylacetic acid	1.3074	1.2949	1.0775
Deoxyuridine	1.306	1.2317	1.2842
NADH	1.3047	1.2783	1.0646
2-Oxo-4-methylthiobutanoate	1.2923	1.5857	1.2717
Sedoheptoluse bisphosphate	1.2877	1.3521	1.1217
4-Pyridoxate	1.2876	1.0764	1.0233
pimelic acid	1.2862	1.2	1.1075
CDP-ethanolamine	1.2746	1.1747	1.4427
Indole	1.2665	1.089	0.96065
dAMP	1.2468	1.4039	1.1952
3_4-Dihydroxyphenylacetate DOPAC	1.2465	1.2337	1.0117
Tyrosine	1.244	1.0272	0.8794
Uridine	1.242	1.0886	1.0754
Kynurenine	1.2366	1.8211	2.1376
Glucosamine	1.2362	1.043	0.90757
UMP	1.2306	1.0523	1.1489
Cysteate	1.2302	1.0158	0.80352
3-Hydroxyisovalerate	1.225	1.0165	0.85747
UDP-N-acetylglucosamine	1.1981	0.99673	1.0922
Aconitate	1.1965	0.99834	1.0911
NAD	1.1769	1.0028	0.95979
Citrulline	1.1698	1.0664	0.963
AMP/dGMP	1.1646	0.97147	1.0659
Ornithine	1.1516	0.95089	0.75948
Homocysteic acid	1.1498	1.435	1.1701
dTMP	1.1267	1.5898	1.2814
N-Acetyl-beta-alanine	1.1255	0.93355	0.80883
4-Aminobenzoate	1.1233	0.96317	0.82686
Proline	1.1137	0.93205	0.80586
2-Oxoisovalerate	1.1083	0.92263	0.82754
ADP-glucose	1.0983	0.92919	0.99152
Malate	1.0873	0.92279	1.0343
Dipicolinate	1.0855	1.3599	1.0733
IMP	1.0507	1.2334	1.566
phosphorylethanolamine	1.0452	0.90413	0.98914
Shikimate	1.0432	0.86357	0.7328
methyl glutaric acid	1.0295	1.3199	1.4505
N-Acetylglucosamine	1.0293	0.90558	0.99467
Hydroxyisocaproic acid	1.0146	0.83787	0.75474
Taurine	1.0124	0.8378	0.67885
dCMP	1.0085	0.96198	1.1319
N-Acetylputrescine	1.0084	1.2675	1.0065
Serotonin	0.98558	1.3641	1.0761
Fumarate	0.96051	0.91578	1.0174
N-Acetylornithine	0.95981	0.81515	0.68692
Glutamine	0.93918	0.90072	0.95377
Uracil	0.93687	1.0231	0.86943
Glutathione	0.93448	0.77426	0.66572
3-Methylthiopropionate	0.93411	1.0113	0.85858
Fructose 1_6-bisphosphate	0.91619	0.9355	0.75953
GMP	0.90961	0.75943	1.1745
S-Methyl-5--thioadenosine	0.90413	1.0282	0.84185
Agmatine	0.84342	0.96832	0.80522
Aspartate	0.84026	0.7111	0.84211
Hydroxybenzoate	0.8396	1.101	0.86828
dTDP	0.83846	1.4689	1.2078
Indole-3-carboxylate	0.83495	0.89097	0.74357
UDP-glucose	0.8248	0.74659	0.82331
Hydroxyproline	0.82335	0.69558	0.61867
hydroxylysine	0.82057	0.79169	0.82141
Adenosine	0.82017	0.69045	0.77985
UDP-glucuronate	0.8128	1.2697	1.0029
N-Acetylglutamate.1	0.81242	1.16	0.95927
Hydroxyphenylpyruvate	0.8085	0.74073	0.6384
xylose	0.80516	0.88523	1.1551
NADP	0.79887	0.75535	0.80918
deoxycytidine	0.79697	0.65807	0.92265
Citrate/isocitrate	0.79284	0.89574	1.1976
Valine/betaine	0.78525	0.7565	0.6297
FMN	0.75839	0.6812	0.78132
Riboflavin	0.74627	1.1203	0.89067
Salicylate	0.74217	0.72348	1.085
Leucine/Isoleucine	0.73441	0.61701	0.64292
Acetyllysine	0.72275	0.91149	0.76245
Vanillin	0.69657	0.92708	0.74694
Sedoheptulose 1/7-phosphate	0.69232	0.74062	1.2467
Cysteine	0.6743	0.72379	0.57707
Glucosamine phosphate	0.67374	0.60251	0.95243
Phenylpyruvate	0.65622	1.0647	0.84182
Inosine	0.65559	0.54139	0.97403
Histidine	0.64878	0.79695	0.68738
Glutathione disulfide	0.64214	0.53058	0.72707
ADP	0.61707	0.67928	0.8697
3-Phosphoserine	0.61394	0.50718	0.65698
Allantoin	0.58727	0.70258	0.83465
Tryptophan	0.58208	0.59463	0.68614
Xanthosine 5--phosphate	0.55556	0.50733	1.1614
Xanthosine	0.54452	0.47087	1.0254
Dephospho-CoA	0.54339	0.46985	0.81649
UDP	0.52121	0.45659	0.78217
Dihydroorotate	0.51608	0.46773	0.78764
CDP	0.49819	0.41339	1.0129
myo-Inositol	0.48696	0.46559	0.39655
Nicotinate	0.47762	0.57709	1.134
Guanosine	0.47605	0.41584	0.92614
homocitrulline	0.45788	0.41413	0.66081
tricarballylic acid	0.43225	0.71815	0.669
1-Methylhistidine	0.41647	0.34455	0.53921
Trehalose/Sucrose	0.40279	0.58392	0.74914
N-Acetylglutamate	0.39994	0.88838	0.86951
aminoisobutyric acid	0.39855	0.4526	0.36274
Glucosamine phosphate.1	0.3934	0.6796	1.0104
dTMP.1	0.38371	1.1368	1.0019
2-Aminoadipate	0.36889	0.38597	0.82394
Uric acid	0.36583	0.42018	0.89394
Xanthurenic acid	0.36528	0.49568	1.1909
methyl succinic acid	0.3627	0.44925	0.69054
GDP	0.35747	0.58489	0.85804
Histamine	0.35029	0.86785	0.73141
Pyroglutamic acid	0.34587	0.68962	0.65365
Orotate	0.34318	1.0294	1.0998
Xanthine	0.32683	0.97728	0.80263
Pantothenate	0.30713	0.30412	0.54347
FAD	0.29607	0.58066	0.57704
Sulfolactate	0.28847	1.2885	1.072
Methionine	0.28601	0.25828	0.57939
Hypoxanthine	0.27122	0.79057	0.70299
6-Phospho-D-gluconate	0.26665	0.27776	1.0217
Phosphoenolpyruvate	0.26524	0.79628	0.83062
2-Dehydro-D-gluconate	0.2627	0.92126	0.86328
N-Carbamoyl-L-aspartate	0.23858	0.73117	0.76741
S-Adenosyl-L-homocysteine	0.22845	0.22546	1.2451
Homoserine/Threonine	0.20596	0.28865	0.5687
Acetylphosphate	0.19866	0.18637	0.70508
Phenylalanine	0.19568	0.23479	0.40273
Ophthalmate	0.17246	0.79491	0.8808
Succinate/Methylmalonate	0.16023	0.53739	0.88629
Xanthosine 5--phosphate.1	0.1488	0.89165	0.95899
3-Phosphoglycerate	0.14193	0.67469	0.7806
N-Acetylglutamine	0.13805	0.12757	0.6027
Serine	0.13259	0.33219	0.40532
Carnitine	0.11801	0.29105	0.43641
Cystine	0.11611	0.19168	0.37511
Citraconate	0.072212	0.55124	0.7811
2-Hydroxy-2-methylsuccinate	0.058893	0.18106	0.87927
2-hydroxyglutaric acid	0.05558	0.16898	0.88182
Homovanillic acid HVA	0.045062	0.65574	0.54234
D-Gluconate	0.035686	0.36324	0.70573
Arginine	0.0079057	1.2019	1.4868
Asparagine	0.0031024	0.2758	0.27755
